# Mapping climate risks across global pelagic fishing grounds

**DOI:** 10.1101/2025.05.07.652593

**Authors:** Matthew P. Faith, Angus Atkinson, Ryan F. Heneghan, Clare Ostle, Jose A. Fernandes-Salvador, Murray S. A. Thompson, Camila Serra-Pompei, Yuri Artioli, Katrin Schmidt, Sian Rees, Matthew Holland, Abigail McQuatters-Gollop

## Abstract

Ocean warming is projected to reduce the capacity of the global ocean to support fish biomass. The severity of projected biomass declines, however, is distributed highly unevenly at the global scale, meaning some nations face disproportionate socioeconomic risks from resultant fisheries declines. Here, we apply the IPCC climate risk framework through the lens of fishing grounds to identify global hotspots where climate-driven declines in supportable pelagic fish biomass pose the greatest threat to socioeconomic security. By integrating empirical size-spectrum projections of fish biomass declines (hazard) with present-day fishing effort (exposure) and a novel area-based index of fishing ground socioeconomic vulnerability, we identify risk hotspots around Southeast Asia, the western seaboard of Africa, and the West Pacific. Our projections are corroborated by an ensemble of ecosystem models and compared with historical observations of declining zooplankton biomass in the Northeast Atlantic, suggesting climate-driven fish biomass declines are already underway. Many of the regions we assessed as highest-risk are predominantly targeted by nations with relatively low adaptive capacity and who therefore face the greatest barriers to redistributing fishing effort to lower-risk fishing grounds. Socioeconomic risks could thus be partly mitigated by targeting risk hotspots with area-based interventions that directly support fish stocks, such as the restoration of essential fish habitats and the designation of Marine Protected Areas. Resourcing the development of regionally tailored models for high-risk regions will provide the best evidence for designing specific area-based measures that effectively reduce societal risks, but enforcing such measures will depend upon addressing illegal, unregulated and untracked fishing.
