## Supplementary material for "Mapping climate risks across global pelagic fishing grounds": Table S1

### Sheet: SI Table 1
	SAUP	Country	Region	Employment		Landings		Protein		Sensitivity	GDP		HDI		WGI		AC	Vulnerability
				Raw	Rank	Raw	Rank	Raw	Rank		Raw	Rank	Raw	Rank	Raw	Rank
	508	MOZ	SubAfrica	0.840278	0.845638	0.0301305	0.824242	0.263939	0.959184	0.885331	647.286	0.0268199	0.493	0.0572917	2.14167	0.173709	0.0752128	1
	174	COM	SubAfrica	0.979167	0.979866	0.0490592	0.890909	0.429042	0.994898	0.966425	1784.12	0.195402	0.603	0.213542	1.975	0.131455	0.171717	0.977686
	694	SLE	NWAfrica	0.805556	0.812081	0.0397897	0.848485	0.339175	0.984694	0.890881	873.389	0.0574713	0.467	0.0416667	2.30667	0.248826	0.105998	0.972772
	450	MDG	SubAfrica	0.875	0.879195	0.0260362	0.812121	0.0901749	0.831633	0.848961	544.997	0.0153257	0.487	0.0520833	2.2	0.197183	0.0775254	0.956522
	324	GIN	NWAfrica	NA	NA	0.0422485	0.854545	0.188853	0.918367	0.895717	1717.02	0.183908	0.5	0.0729167	1.995	0.15493	0.127783	0.954219
	90	SLB	IslandsNations	0.986111	0.986577	0.243067	0.957576	0.367403	0.989796	0.989825	2149.38	0.214559	0.584	0.192708	2.815	0.441315	0.276966	0.874118
	270	GMB	NWAfrica	0.673611	0.684564	0.0452346	0.872727	0.255191	0.94898	0.843245	908.526	0.0613027	0.524	0.119792	2.67833	0.366197	0.174071	0.850647
	104	MMR	SouthEastAsia	0.902778	0.90604	0.0201103	0.775758	0.0324935	0.673469	0.791491	1359.26	0.137931	0.609	0.223958	1.33333	0.0422535	0.125184	0.845699
	887	YEM	MidEast	0.479167	0.489933	0.0167212	0.751515	0.0923087	0.836735	0.696525	633.887	0.0191571	0.47	0.046875	1.04667	0.0140845	0.0145246	0.838369
	120	CMR	SubAfrica	NA	NA	0.0080184	0.642424	0.256441	0.954082	0.805027	1762.37	0.191571	0.588	0.197917	1.91833	0.122066	0.161866	0.824093
	686	SEN	NWAfrica	0.791667	0.798658	0.0794564	0.915152	0.239282	0.933673	0.891644	1743.99	0.187739	0.53	0.125	2.91667	0.474178	0.255907	0.810348
	678	STP	IslandsNations	NA	NA	0.0899415	0.933333	0.297465	0.969388	0.962452	3244.83	0.291188	0.637	0.270833	2.75333	0.408451	0.318593	0.801011
	624	GNB	NWAfrica	0.569444	0.577181	0.0441105	0.866667	0.0324745	0.668367	0.708189	962.984	0.0651341	0.514	0.0989583	1.98833	0.140845	0.0913039	0.785997
	894	ZMB	Landlocked	0.763889	0.771812	NA	NA	0.0924306	0.841837	0.81384	1235.08	0.114943	0.595	0.203125	2.66333	0.356808	0.217642	0.777673
	116	KHM	SouthEastAsia	0.958333	0.959732	0.010694	0.678788	0.0686754	0.80102	0.820375	2627.88	0.249042	0.606	0.21875	2.27333	0.234742	0.227088	0.774452
	478	MRT	MidEast	0.916667	0.919463	0.138671	0.945455	0.015357	0.438776	0.773815	2082.78	0.199234	0.563	0.15625	2.27	0.230047	0.18713	0.768265
	430	LBR	SubAfrica	0.513889	0.52349	0.0121789	0.70303	0.133976	0.877551	0.705398	846.277	0.0498084	0.51	0.0833333	2.28833	0.239437	0.114404	0.762997
	332	HTI	Caribbean	NA	NA	0.00450848	0.50303	0.141664	0.887755	0.699266	2142.62	0.210728	0.554	0.140625	1.495	0.0657277	0.129602	0.743383
	204	BEN	SubAfrica	NA	NA	0.00799981	0.636364	0.104999	0.862245	0.754697	1485.38	0.164751	0.515	0.104167	2.725	0.399061	0.215287	0.72333
	24	AGO	SubAfrica	0.583333	0.590604	0.0134841	0.721212	0.179362	0.903061	0.743375	2122.08	0.203065	0.616	0.234375	2.24	0.206573	0.207103	0.719909
	296	KIR	IslandsNations	0.972222	0.973154	0.0554987	0.90303	0.162843	0.897959	0.935055	2288.63	0.222222	0.644	0.276042	3.46833	0.624413	0.370573	0.718845
	50	BGD	IndianP	0.888889	0.892617	0.00632532	0.593939	0.0652989	0.790816	0.764795	2593.42	0.245211	0.685	0.322917	2.185	0.192488	0.246924	0.703455
	583	FSM	IslandsNations	1	1	1	1	0.0885169	0.821429	0.951261	4166	0.333333	0.615	0.229167	3.54	0.657277	0.403734	0.692775
	834	TZA	SubAfrica	0.833333	0.838926	0.00568029	0.551515	0.0344238	0.688776	0.69688	1185.75	0.10728	0.555	0.145833	2.61333	0.333333	0.187443	0.691615
	598	PNG	IslandsNations	0.743056	0.751678	0.0240575	0.793939	0.0327749	0.678571	0.746566	3076.49	0.283525	0.576	0.171875	2.48167	0.300469	0.245303	0.688167
	180	COD	SubAfrica	0.631944	0.644295	0.000695998	0.151515	1	1	0.599747	647.436	0.0306513	0.522	0.114583	NA	NA	0.061563	0.687426
	566	NGA	SubAfrica	0.5	0.510067	0.00276434	0.387879	0.304438	0.97449	0.626009	806.946	0.045977	0.56	0.151042	1.99333	0.150235	0.105755	0.683738
	288	GHA	SubAfrica	0.722222	0.731544	0.0113153	0.69697	0.264615	0.964286	0.804355	2405.79	0.226054	0.628	0.255208	2.98667	0.497653	0.321476	0.6666
	178	COG	SubAfrica	NA	NA	0.00562166	0.545455	0.0701474	0.806122	0.679109	2482.25	0.233716	0.649	0.286458	1.98833	0.140845	0.212911	0.652854
	608	PHL	SouthEastAsia	0.951389	0.95302	0.010765	0.684848	0.0894738	0.826531	0.828895	3984.83	0.321839	0.72	0.385417	2.79333	0.431925	0.376209	0.631526
	504	MAR	MidEast	NA	NA	0.018006	0.763636	0.0787482	0.816327	0.796522	3993.39	0.32567	0.71	0.380208	2.72833	0.403756	0.366119	0.616678
	262	DJI	SubAfrica	NA	NA	0.00335272	0.448485	0.0544779	0.77551	0.613519	3496.47	0.306513	0.513	0.09375	2.10667	0.169014	0.181579	0.613277
	768	TGO	SubAfrica	0.361111	0.369128	0.0045188	0.509091	0.200616	0.928571	0.60351	1043.14	0.091954	0.571	0.166667	2.34167	0.276995	0.170084	0.611746
	706	SOM	SubAfrica	0.5625	0.57047	0.0124392	0.709091	0.00852236	0.219388	0.498002	636.983	0.0229885	0.404	0.00520833	1.02667	0.00938967	0	0.608253
	516	NAM	SubAfrica	0.798611	0.805369	0.0534109	0.89697	0.0515885	0.765306	0.830007	4413.13	0.344828	0.665	0.296875	3.275	0.58216	0.405129	0.603056
	626	TLS	SouthEastAsia	0.416667	0.422819	0.0069912	0.612121	0.0585224	0.785714	0.608262	1343.15	0.1341	0.634	0.265625	NA	NA	0.191931	0.600332
	798	TUV	IslandsNations	0.909722	0.912752	0.451186	0.981818	0.103905	0.857143	0.927367	6344.78	0.425287	0.689	0.333333	3.57167	0.671362	0.475521	0.594062
	548	VUT	IslandsNations	0.472222	0.483221	0.0879662	0.927273	0.106753	0.867347	0.764955	3542.81	0.310345	0.621	0.244792	3.16667	0.553991	0.365945	0.5924
	360	IDN	SouthEastAsia	0.881944	0.885906	0.0106476	0.672727	0.154752	0.892857	0.82447	4925.43	0.375479	0.728	0.416667	2.99667	0.502347	0.42925	0.574743
	558	NIC	LatinAmerica	0.597222	0.604027	0.0100353	0.660606	0.0240639	0.612245	0.627531	2847.54	0.272031	0.706	0.364583	1.975	0.13615	0.251073	0.574021
	854	BFA	Landlocked	0.138889	0.147651	NA	NA	0.134979	0.882653	0.513942	987.321	0.0727969	0.459	0.0364583	2.15333	0.187793	0.0886097	0.572099
	384	CIV	SubAfrica	0.548611	0.557047	0.00256625	0.381818	0.247523	0.943878	0.629541	2709.9	0.268199	0.582	0.182292	2.62333	0.338028	0.256453	0.571722
	704	VNM	SouthEastAsia	0.965278	0.966443	0.0211245	0.781818	0.0230798	0.596939	0.788041	4717.29	0.360153	0.766	0.515625	2.66	0.352113	0.406505	0.57124
	748	SWZ	Landlocked	NA	NA	NA	NA	0.0315676	0.653061	0.65574	3936.11	0.318008	0.695	0.34375	2.25833	0.220657	0.28852	0.569833
	226	GNQ	SubAfrica	NA	NA	0.00157441	0.290909	0.321013	0.979592	0.637427	6745.4	0.440613	0.674	0.307292	1.73	0.084507	0.271443	0.567214
	144	LKA	SouthEastAsia	0.819444	0.825503	0.00589055	0.581818	0.240893	0.938776	0.788349	4515.57	0.35249	0.776	0.53125	2.67167	0.361502	0.41243	0.565757
	740	SUR	LatinAmerica	0.736111	0.744966	0.0614949	0.909091	0.046563	0.75	0.808213	7430.7	0.463602	0.722	0.411458	2.76667	0.41784	0.428706	0.563947
	646	RWA	Landlocked	0.3125	0.322148	NA	NA	0.187961	0.913265	0.619389	999.655	0.0804598	0.578	0.177083	3.1	0.530516	0.256296	0.562621
	242	FJI	IslandsNations	0.9375	0.939597	0.0243115	0.8	0.0956094	0.852041	0.872504	6288.4	0.413793	0.731	0.421875	3.35667	0.600939	0.477784	0.556506
	132	CPV	NWAfrica	0.826389	0.832215	0.047941	0.878788	0.0453328	0.739796	0.824233	5272.85	0.37931	0.668	0.302083	3.58167	0.676056	0.450751	0.552933
	84	BLZ	LatinAmerica	NA	NA	0.232651	0.951515	0.0287683	0.642857	0.80393	8429.68	0.498084	0.721	0.401042	2.90833	0.469484	0.454562	0.53557
	462	MDV	IslandsNations	0.993056	0.993289	0.0266935	0.818182	0.0940757	0.846939	0.895388	13215.5	0.59387	0.766	0.515625	2.85167	0.455399	0.521596	0.52319
	584	MHL	IslandsNations	0.701389	0.711409	0.498066	0.993939	NA	NA	0.860983	7466.65	0.467433	0.733	0.432292	3.50833	0.629108	0.50928	0.516037
	818	EGY	MidEast	0.520833	0.530201	NA	NA	0.0429047	0.734694	0.634545	3338.47	0.295019	0.754	0.479167	2.31833	0.258216	0.339743	0.511716
	266	GAB	SubAfrica	NA	NA	0.00719923	0.624242	0.0359658	0.69898	0.664531	8218.76	0.48659	0.733	0.432292	2.22833	0.201878	0.369918	0.511405
	111	ERI	SubAfrica	NA	NA	9.82199e-05	0.0424242	0.0767013	0.811224	0.423123	688.682	0.0344828	0.503	0.078125	1.32667	0.0375587	0.0384475	0.496927
	882	WSM	IslandsNations	0.8125	0.818792	0.0381974	0.842424	0.0377801	0.719388	0.800175	4898.77	0.371648	0.708	0.369792	3.66167	0.741784	0.493704	0.494814
	788	TUN	MidEast	0.694444	0.704698	0.00490415	0.533333	0.0329044	0.683673	0.642895	4350.37	0.337165	0.746	0.458333	2.62667	0.342723	0.375881	0.490072
	218	ECU	LatinAmerica	0.868056	0.872483	0.0159435	0.739394	0.0156408	0.454082	0.692336	6874.71	0.444444	0.777	0.546875	2.46333	0.295775	0.426723	0.484768
	108	BDI	Landlocked	0.402778	0.409396	NA	NA	NA	NA	0.405204	153.93	0	0.439	0.03125	1.74333	0.0892019	0.0282996	0.480904
	776	TON	IslandsNations	0.895833	0.899329	0.0371175	0.836364	0.0198693	0.571429	0.77499	4863.76	0.367816	0.769	0.526042	3.28167	0.586854	0.492846	0.480052
	716	ZWE	SubAfrica	0.270833	0.281879	NA	NA	0.0319687	0.658163	0.467538	2656.41	0.252874	0.598	0.208333	1.82167	0.103286	0.179946	0.468288
	604	PER	LatinAmerica	0.666667	0.677852	0.0157744	0.733333	0.0665019	0.795918	0.740711	8452.37	0.501916	0.794	0.59375	2.68	0.370892	0.488012	0.463192
	862	VEN	LatinAmerica	0.611111	0.61745	0.00579124	0.575758	0.0188088	0.535714	0.576822	15943.6	0.655172	0.709	0.375	1.30167	0.0328638	0.350205	0.457795
	466	MLI	Landlocked	0.368056	0.375839	NA	NA	0.0149971	0.428571	0.39781	1086.18	0.103448	0.419	0.0208333	1.76667	0.0938967	0.0616745	0.455913
	184	COK	IslandsNations	0.861111	0.865772	NA	NA	NA	NA	0.87445	NA	NA	NA	NA	3.22333	0.57277	0.573989	0.454997
	388	JAM	Caribbean	0.708333	0.718121	0.00607148	0.587879	0.0421346	0.729592	0.681928	7019.75	0.448276	0.72	0.385417	3.195	0.568075	0.465886	0.444862
	764	THA	SouthEastAsia	0.784722	0.791946	0.0071252	0.618182	0.0498328	0.760204	0.728108	7345.14	0.45977	0.798	0.604167	2.89167	0.460094	0.50764	0.437856
	434	LBY	MidEast	NA	NA	0.00142054	0.278788	0.036565	0.704082	0.489556	6318.4	0.417625	0.721	0.401042	1.25833	0.0234742	0.274766	0.433644
	328	GUY	LatinAmerica	0.923611	0.926174	0.0186339	0.769697	0.0269061	0.632653	0.782326	29883.6	0.762452	0.776	0.53125	2.75333	0.408451	0.568471	0.412335
	800	UGA	Landlocked	0.770833	0.778523	NA	NA	0.00136076	0.0255102	0.397616	1072.71	0.0957854	0.582	0.182292	2.33667	0.267606	0.173522	0.401373
	212	DMA	Caribbean	NA	NA	0.0253012	0.806061	0.0465862	0.755102	0.786857	10405.3	0.547893	0.761	0.494792	3.635	0.713615	0.586963	0.396951
	364	IRN	MidEast	0.409722	0.416107	0.00344646	0.460606	0.0236111	0.607143	0.49283	4771.4	0.363985	0.799	0.614583	1.64333	0.0798122	0.348614	0.392092
	308	GRD	Caribbean	0.847222	0.852349	0.0215904	0.787879	0.0453438	0.744898	0.801725	11871.6	0.578544	0.791	0.588542	3.53833	0.652582	0.608604	0.383261
	340	HND	LatinAmerica	0.659722	0.671141	0.00294389	0.412121	0.00624884	0.183673	0.418484	3426.43	0.298851	0.645	0.28125	2.255	0.211268	0.257426	0.379551
	570	NIU	IslandsNations	0.854167	0.85906	NA	NA	NA	NA	0.867549	NA	NA	NA	NA	3.53333	0.643192	0.64614	0.374954
	222	SLV	LatinAmerica	0.604167	0.610738	0.0011471	0.218182	0.0245019	0.617347	0.479947	5579.66	0.386973	0.678	0.317708	2.72333	0.394366	0.362503	0.373701
	585	PLW	IslandsNations	0.930556	0.932886	0.0482646	0.884848	NA	NA	0.91876	15899.4	0.651341	0.786	0.5625	3.75667	0.784038	0.669466	0.370913
	418	LAO	Landlocked	0.729167	0.738255	NA	NA	0.00161355	0.0408163	0.384783	2123.98	0.206897	0.617	0.239583	2.30167	0.244131	0.223017	0.365158
	356	IND	IndianP	0.430556	0.442953	0.00194722	0.357576	0.0218451	0.591837	0.461473	2696.66	0.264368	0.685	0.322917	2.935	0.488263	0.354477	0.36384
	458	MYS	SouthEastAsia	NA	NA	0.0135551	0.727273	0.0584448	0.780612	0.759467	11867.3	0.574713	0.819	0.65625	3.445	0.619718	0.619196	0.353235
	426	LSO	Landlocked	0.131944	0.14094	NA	NA	0.0193069	0.556122	0.342622	971.815	0.0689655	0.55	0.135417	2.53167	0.314554	0.164387	0.349682
	670	VCT	Caribbean	NA	NA	0.0876451	0.921212	0.0193812	0.561224	0.746383	11501.2	0.570881	0.798	0.604167	3.59167	0.690141	0.62415	0.342633
	148	TCD	Landlocked	0.590278	0.597315	NA	NA	0.000217782	0.00510204	0.293965	1016.09	0.0881226	0.416	0.015625	1.59	0.0704225	0.0466451	0.342297
	520	NRU	IslandsNations	0.381944	0.389262	0.0127685	0.715152	0.0295313	0.647959	0.584859	13421.8	0.609195	0.703	0.359375	3.355	0.596244	0.521568	0.341762
	498	MDA	Landlocked	NA	NA	NA	NA	0.0187545	0.530612	0.529838	7617.52	0.475096	0.785	0.557292	2.84667	0.450704	0.493659	0.327672
	12	DZA	MidEast	NA	NA	0.00187065	0.351515	0.0161075	0.5	0.422027	5631.18	0.390805	0.763	0.505208	2.25833	0.220657	0.368521	0.3255
	534	CUW	Caribbean	NA	NA	0.0350432	0.830303	NA	NA	0.83798	21061.7	0.697318	NA	NA	NA	NA	0.701594	0.305418
	690	SYC	IslandsNations	0.756944	0.765101	0.285105	0.969697	0.110933	0.872449	0.877853	17858.8	0.666667	0.848	0.723958	3.70167	0.755869	0.720219	0.29998
	404	KEN	SubAfrica	0.6875	0.697987	0.0008717	0.175758	0.0049541	0.132653	0.329188	2206.13	0.218391	0.628	0.255208	2.525	0.309859	0.254725	0.29965
	484	MEX	NorthAmerica	0.645833	0.657718	0.00339357	0.454545	0.0121706	0.372449	0.493123	14157.9	0.628352	0.789	0.578125	2.50833	0.305164	0.503409	0.299093
	643	RUS	Europe	NA	NA	0.00424646	0.49697	0.0151122	0.433673	0.462706	14889	0.636015	0.832	0.671875	1.91	0.117371	0.473909	0.297316
	454	MWI	Landlocked	NA	NA	NA	NA	0.0106458	0.285714	0.278034	508.371	0.00766284	0.517	0.109375	2.575	0.328638	0.139368	0.292259
	659	KNA	Caribbean	NA	NA	0.27668	0.963636	0.0261197	0.622449	0.799669	22771.4	0.704981	0.84	0.703125	3.58333	0.685446	0.702139	0.290922
	422	LBN	MidEast	0.222222	0.228188	0.000456491	0.121212	0.0323032	0.663265	0.331337	3477.72	0.302682	0.752	0.473958	1.80667	0.0985915	0.286067	0.288921
	586	PAK	IndianP	0.340278	0.348993	0.00285974	0.406061	0.0021639	0.0561224	0.26228	1484.75	0.16092	0.544	0.130208	1.96167	0.126761	0.129878	0.278739
	274	PSE	MidEast	NA	NA	0.00170714	0.315152	NA	NA	0.308301	2592.31	0.241379	0.674	0.307292	NA	NA	0.268231	0.275551
	662	LCA	Caribbean	NA	NA	0.00380303	0.484848	0.0265208	0.627551	0.556147	14181.6	0.632184	0.748	0.46875	3.58333	0.680751	0.595633	0.274675
	591	PAN	LatinAmerica	0.75	0.758389	0.00374116	0.472727	0.0190078	0.545918	0.593312	19102.9	0.678161	0.839	0.697917	2.94833	0.492958	0.625464	0.271412
	512	OMN	MidEast	NA	NA	0.00774795	0.630303	0.0347762	0.693878	0.665024	20248.4	0.693487	0.858	0.744792	3.18667	0.56338	0.670756	0.267428
	28	ATG	Caribbean	NA	NA	0.0172488	0.757576	0.0371057	0.714286	0.740947	23725.8	0.720307	0.851	0.729167	3.55	0.661972	0.70825	0.264028
	258	PYF	IslandsNations	NA	NA	0.0164529	0.745455	NA	NA	0.750739	22774.1	0.708812	NA	NA	NA	NA	0.71337	0.262823
	780	TTO	Caribbean	0.638889	0.651007	0.00181783	0.333333	0.0277107	0.637755	0.540209	19314.7	0.681992	0.807	0.630208	3.03333	0.516432	0.611666	0.256224
	760	SYR	MidEast	NA	NA	0.00017395	0.0727273	0.0126431	0.382653	0.218373	847.373	0.0536398	0.564	0.161458	1.00167	0.00469484	0.0622259	0.250121
	480	MUS	SubAfrica	0.618056	0.624161	0.00318141	0.418182	0.0366458	0.709184	0.584569	11871.7	0.582375	0.806	0.625	3.73833	0.779343	0.665654	0.238718
	368	IRQ	MidEast	0.333333	0.342282	0.000138813	0.0545455	0.0135149	0.408163	0.26016	6073.61	0.398467	0.695	0.34375	1.465	0.0610329	0.261484	0.234667
	214	DOM	Caribbean	0.388889	0.395973	0.00162792	0.30303	0.0183514	0.520408	0.402196	10875.7	0.559387	0.776	0.53125	3.04833	0.525822	0.539206	0.226359
	320	GTM	LatinAmerica	0.201389	0.208054	0.00148201	0.284848	0.0107487	0.290816	0.252869	6150.03	0.402299	0.662	0.291667	2.30667	0.248826	0.30914	0.213372
	268	GEO	Europe	0.125	0.134228	0.0111307	0.690909	0.0166073	0.510204	0.441929	9193.66	0.517241	0.844	0.708333	3.37167	0.610329	0.614149	0.208269
	156	CHN	NorthEastAsia	NA	NA	0.0033391	0.442424	0.0104397	0.280612	0.355976	13303.1	0.601533	0.797	0.598958	2.71	0.380282	0.527018	0.205645
	68	BOL	Landlocked	0.375	0.38255	NA	NA	0.00475948	0.122449	0.243883	4001.21	0.329502	0.733	0.432292	2.25667	0.215962	0.32108	0.202233
	44	BHS	Caribbean	NA	NA	0.0091521	0.648485	0.0231353	0.602041	0.627158	39455.4	0.827586	0.82	0.661458	3.6	0.704225	0.736194	0.202076
	170	COL	LatinAmerica	0.652778	0.66443	0.000548831	0.139394	0.00757858	0.193878	0.326208	7913.99	0.482759	0.788	0.572917	2.79	0.42723	0.493595	0.201765
	524	NPL	Landlocked	0.298611	0.308725	NA	NA	0.00481189	0.127551	0.208552	1447.31	0.157088	0.622	0.25	2.55167	0.323944	0.236821	0.194399
	52	BRB	Caribbean	0.576389	0.583893	0.00326094	0.424242	0.0385981	0.72449	0.578091	25365.8	0.747126	0.811	0.640625	3.83	0.788732	0.730462	0.190313
	796	TCA	Caribbean	NA	NA	0.0437362	0.860606	NA	NA	0.869138	37506.8	0.816092	NA	NA	NA	NA	0.823282	0.187595
	804	UKR	Europe	0.152778	0.161074	0.00113716	0.212121	0.012992	0.403061	0.250311	5389.47	0.383142	0.779	0.552083	2.37667	0.28169	0.402756	0.182593
	580	MNP	IslandsNations	NA	NA	0.00549461	0.539394	NA	NA	0.538868	23785.8	0.724138	NA	NA	NA	NA	0.729072	0.178316
	76	BRA	LatinAmerica	0.506944	0.516779	0.00136457	0.266667	0.00305051	0.0867347	0.282502	10280.3	0.536398	0.786	0.5625	2.71833	0.389671	0.49553	0.174064
	48	BHR	MidEast	NA	NA	0.00374792	0.478788	NA	NA	0.476552	30048.2	0.766284	0.899	0.807292	3.11333	0.539906	0.708945	0.169409
	152	CHL	LatinAmerica	0.680556	0.691275	0.00668974	0.606061	0.0109319	0.30102	0.532073	16709.9	0.659004	0.878	0.770833	3.735	0.774648	0.740024	0.168949
	710	ZAF	SubAfrica	0.0763889	0.0872483	0.00174806	0.327273	0.0120803	0.331633	0.239994	6253.37	0.409962	0.741	0.453125	2.9	0.464789	0.440651	0.163959
	72	BWA	Landlocked	0.291667	0.302013	NA	NA	0.00968798	0.265306	0.275921	7695.24	0.478927	0.731	0.421875	3.59167	0.690141	0.530492	0.158227
	428	LVA	Europe	0.527778	0.536913	0.0049007	0.527273	0.0208096	0.581633	0.548339	23367.6	0.716475	0.889	0.786458	3.865	0.798122	0.773004	0.152027
	32	ARG	LatinAmerica	0.173611	0.181208	0.0103555	0.666667	0.00304848	0.0816327	0.302836	13858.2	0.62069	0.865	0.760417	2.795	0.43662	0.607941	0.145014
	192	CUB	Caribbean	NA	NA	0.000857156	0.169697	0.00915295	0.255102	0.202652	9605.26	0.524904	0.762	0.5	2.44	0.286385	0.434986	0.13985
	191	HRV	Europe	0.534722	0.543624	0.00160564	0.29697	0.0126754	0.387755	0.405259	23931.5	0.731801	0.889	0.786458	3.51	0.633803	0.722121	0.137544
	112	BLR	Landlocked	0.0625	0.0738255	NA	NA	0.0119752	0.326531	0.190085	8316.65	0.494253	0.824	0.666667	1.87833	0.107981	0.42051	0.134539
	807	MKD	Landlocked	0.1875	0.194631	NA	NA	0.0113474	0.321429	0.249569	9310.03	0.521073	0.815	0.651042	3.03167	0.511737	0.562221	0.133443
	96	BRN	SouthEastAsia	0.541667	0.550336	0.00283315	0.4	0.0128518	0.397959	0.446368	33417.8	0.793103	0.837	0.6875	3.86667	0.802817	0.766982	0.127039
	400	JOR	MidEast	0	0	2.48051e-05	0.00606061	0.0209701	0.586735	0.187433	4618.1	0.356322	0.754	0.479167	2.99833	0.507042	0.445656	0.126905
	792	TUR	MidEast	0.256944	0.268456	0.00137389	0.272727	0.00754086	0.188776	0.234444	15473.3	0.643678	0.853	0.739583	2.44	0.286385	0.55737	0.126745
	188	CRI	LatinAmerica	0.465278	0.47651	0.00104793	0.2	0.011189	0.316327	0.324541	18587.2	0.67433	0.833	0.677083	3.64833	0.7277	0.697208	0.120024
	300	GRC	Europe	0.493056	0.503356	0.00200488	0.363636	0.00913872	0.25	0.367093	24752.1	0.739464	0.908	0.828125	3.38167	0.615023	0.732554	0.119912
	904	MAF	Caribbean	NA	NA	0.0018471	0.339394	NA	NA	0.333227	21668.4	0.701149	NA	NA	NA	NA	0.705519	0.119853
	620	PRT	Europe	0.395833	0.402685	0.00332768	0.430303	0.0189879	0.540816	0.455111	28844.5	0.754789	0.89	0.796875	3.90667	0.812207	0.794457	0.114255
	410	KOR	NorthEastAsia	0.423611	0.42953	0.00574934	0.557576	0.195994	0.923469	0.639081	33121.4	0.789272	0.937	0.901042	4.02167	0.849765	0.854634	0.113467
	410	KOR	NorthEastAsia	0.423611	0.42953	0.00574934	0.557576	0.182043	0.908163	0.633835	33121.4	0.789272	0.937	0.901042	4.02167	0.849765	0.854634	0.112536
	8	ALB	Europe	0.458333	0.469799	0.000429453	0.115152	0.00259135	0.0663265	0.207477	10011.6	0.532567	0.81	0.635417	3.04667	0.521127	0.564017	0.110482
	540	NCL	IslandsNations	0.486111	0.496644	0.00639949	0.6	0.00898882	0.244898	0.444054	33516.4	0.796935	NA	NA	NA	NA	0.803655	0.10649
	762	TJK	Landlocked	NA	NA	NA	NA	0.00473162	0.117347	0.104918	1341.2	0.130268	0.691	0.338542	1.88167	0.112676	0.185749	0.104343
	417	KGZ	Landlocked	0.145833	0.154362	NA	NA	0.00331334	0.0918367	0.110833	2419.27	0.229885	0.72	0.385417	2.15	0.178404	0.258225	0.100414
	724	ESP	Europe	0.354167	0.362416	0.00390591	0.490909	0.0185052	0.52551	0.456835	35297	0.812261	0.918	0.859375	3.72833	0.769953	0.820998	0.0998779
	16	ASM	IslandsNations	NA	NA	0.00172272	0.321212	NA	NA	0.314533	18017.5	0.670498	NA	NA	3.94667	0.821596	0.751518	0.0954581
	304	GRL	Europe	NA	NA	0.492692	0.987879	NA	NA	1	58499	0.923372	NA	NA	4.24167	0.901408	0.921943	0.0953373
	858	URY	LatinAmerica	0.326389	0.33557	0.00475699	0.515152	0.00844495	0.214286	0.349276	23906.5	0.727969	0.862	0.75	4.01	0.840376	0.778909	0.0943176
	703	SVK	Landlocked	0.0416667	0.0536913	NA	NA	0.0178446	0.515306	0.276784	26147.9	0.750958	0.88	0.776042	3.53333	0.643192	0.728313	0.0918465
	562	NER	Landlocked	0.104167	0.114094	NA	NA	0.00284232	0.0714286	0.0796394	722.749	0.0383142	0.419	0.0208333	2.15	0.178404	0.0682906	0.0906278
	470	MLT	Europe	0.444444	0.456376	0.00120524	0.230303	0.0154436	0.443878	0.371742	42347.3	0.842912	0.924	0.880208	3.61167	0.70892	0.817737	0.0827545
	392	JPN	NorthEastAsia	0.4375	0.449664	0.00245782	0.375758	0.0532216	0.770408	0.531207	32475.9	0.785441	0.925	0.885417	4.35	0.929577	0.875246	0.0809412
	891	SRB	Landlocked	NA	NA	NA	NA	0.00615495	0.173469	0.162624	13523.7	0.613027	0.833	0.677083	2.92167	0.483568	0.592898	0.080861
	440	LTU	Europe	0.277778	0.288591	0.00185359	0.345455	0.014315	0.423469	0.346708	29386.3	0.758621	0.895	0.802083	4.04167	0.868545	0.816784	0.0775854
	196	CYP	Europe	0.347222	0.355705	0.000875716	0.181818	0.0136313	0.413265	0.310129	38654.2	0.819923	0.913	0.833333	3.64333	0.723005	0.798688	0.0762543
	616	POL	Europe	0.0902778	0.100671	0.00070806	0.157576	0.0159044	0.494898	0.24239	25022.7	0.743295	0.906	0.822917	3.57	0.666667	0.749721	0.0740956
	234	FRO	Europe	NA	NA	0.433715	0.975758	NA	NA	0.987537	71774.4	0.934866	NA	NA	NA	NA	0.944971	0.0663743
	682	SAU	MidEast	NA	NA	0.00040059	0.0969697	0.0110618	0.306122	0.191492	35057.2	0.808429	0.9	0.8125	3.10667	0.535211	0.723514	0.0646661
	233	EST	Europe	0.451389	0.463087	0.0027843	0.393939	0.00519633	0.137755	0.325207	31170.1	0.770115	0.905	0.817708	4.25667	0.906103	0.838872	0.0640004
	380	ITA	Europe	0.194444	0.201342	0.00126116	0.248485	0.0126045	0.377551	0.267833	40226	0.835249	0.915	0.84375	3.64833	0.7277	0.809083	0.0624541
	100	BGR	Europe	NA	NA	0.000413631	0.10303	0.00802612	0.204082	0.142149	17412.4	0.662835	0.845	0.713542	3.17333	0.558685	0.648013	0.0611114
	344	HKG	NorthEastAsia	NA	NA	0.00578831	0.569697	NA	NA	0.570025	54107	0.888889	0.955	0.958333	4.07	0.877934	0.917841	0.0572011
	70	BIH	Europe	0.0694444	0.0805369	0	0	0.00870548	0.229592	0.0905538	8957.37	0.51341	0.804	0.619792	2.54833	0.319249	0.483195	0.0571592
	784	ARE	MidEast	0.236111	0.248322	0.000891915	0.187879	0.0195103	0.566327	0.327862	49377.6	0.873563	0.94	0.927083	3.69667	0.751174	0.858644	0.0566055
	348	HUN	Landlocked	0.208333	0.214765	NA	NA	0.00353264	0.102041	0.147132	23310.8	0.712644	0.87	0.765625	3.36833	0.605634	0.698844	0.0541193
	51	ARM	Landlocked	0.159722	0.167785	NA	NA	0.00170787	0.0459184	0.0941273	8500.61	0.505747	0.811	0.640625	2.84333	0.446009	0.530983	0.0539209
	230	ETH	Landlocked	NA	NA	NA	NA	0.00245449	0.0612245	0.0472133	1011.07	0.0842912	0.497	0.0677083	2.00667	0.159624	0.0935874	0.0522689
	316	GUM	IslandsNations	NA	NA	0.00129074	0.260606	NA	NA	0.252218	41833.2	0.83908	NA	NA	3.89167	0.807512	0.830663	0.0521651
	850	VIR	Caribbean	NA	NA	0.0012215	0.236364	NA	NA	0.227292	44320.9	0.850575	NA	NA	3.70667	0.765258	0.814906	0.051384
	642	ROU	Europe	0.319444	0.328859	4.99638e-05	0.030303	0.00348177	0.0969388	0.140583	20072.4	0.685824	0.845	0.713542	NA	NA	0.704016	0.0508223
	414	KWT	MidEast	NA	NA	0.000161586	0.0666667	0.00870013	0.22449	0.133946	32213.9	0.781609	0.852	0.734375	3.11667	0.544601	0.690881	0.0505718
	157	TWN	NorthEastAsia	NA	NA	NA	NA	0.0127875	0.392857	0.388198	NA	NA	NA	NA	4.20833	0.887324	0.896262	0.0491862
	892	MNE	Europe	NA	NA	0.000456821	0.127273	0.00430155	0.112245	0.107398	12935.5	0.590038	0.862	0.75	3.15167	0.549296	0.632396	0.0482203
	533	ABW	Caribbean	NA	NA	0.00124897	0.242424	NA	NA	0.233523	33984.8	0.800766	NA	NA	4.03	0.86385	0.839896	0.0456651
	31	AZE	Landlocked	NA	NA	NA	NA	0.00291952	0.0765306	0.0629511	7283.84	0.452107	0.789	0.578125	2.325	0.262911	0.428789	0.043919
	554	NZL	AustraliaNZ	NA	NA	0.00370888	0.466667	0.0164085	0.505102	0.483849	48747	0.8659	0.938	0.90625	4.71333	0.99061	0.930683	0.0409641
	250	FRA	Europe	0.243056	0.255034	0.00109072	0.206061	0.0108118	0.295918	0.243716	46150.5	0.854406	0.92	0.869792	4.02333	0.85446	0.867809	0.0393493
	60	BMU	IslandsNations	NA	NA	0.00207967	0.369697	0.0137624	0.418367	0.389406	138935	0.992337	NA	NA	4.01333	0.84507	0.928412	0.0340483
	203	CZE	Landlocked	0.180556	0.187919	NA	NA	0.00606805	0.168367	0.167429	31706.6	0.777778	0.915	0.84375	4.06167	0.873239	0.83916	0.0328912
	496	MNG	Landlocked	0.0972222	0.107383	NA	NA	0.000490662	0.0102041	0.0447136	6691.48	0.436782	0.747	0.463542	2.92	0.478873	0.458177	0.0295903
	840	USA	NorthAmerica	0.555556	0.563758	0.000473579	0.133333	0.00409833	0.107143	0.2599	85809.9	0.961686	0.938	0.90625	3.995	0.835681	0.910484	0.0284157
	124	CAN	NorthAmerica	NA	NA	0.00169666	0.309091	0.00885071	0.234694	0.263822	54282.6	0.900383	0.939	0.921875	4.43333	0.938967	0.930158	0.0225049
	352	ISL	Europe	0.944444	0.946309	0.124868	0.939394	0.0192223	0.55102	0.819409	82703.9	0.957854	0.972	1	4.46167	0.943662	0.97807	0.0219481
	826	GBR	Europe	0.215278	0.221477	0.00067695	0.145455	0.00974638	0.270408	0.2027	52636.8	0.881226	0.946	0.932292	4.225	0.896714	0.912743	0.0216025
	634	QAT	MidEast	NA	NA	0.000424398	0.109091	NA	NA	0.0964296	76275.9	0.950192	0.886	0.78125	3.63833	0.71831	0.823786	0.0207541
	398	KAZ	Landlocked	NA	NA	NA	NA	0.00190995	0.0510204	0.0367215	14005.3	0.624521	0.837	0.6875	2.705	0.375587	0.563504	0.0195773
	705	SVN	Europe	0.166667	0.174497	3.75434e-05	0.0121212	0.00548882	0.158163	0.10243	34089.4	0.804598	0.931	0.895833	3.915	0.816901	0.846866	0.0191581
	4	AFG	Landlocked	0.0486111	0.0604027	NA	NA	0	0	0.0153153	413.758	0.00383142	0.496	0.0625	1.26833	0.028169	0.0194369	0.0183423
	56	BEL	Europe	NA	NA	0.000294856	0.0848485	0.0111081	0.311224	0.187884	55954.6	0.911877	0.951	0.953125	4.09667	0.882629	0.925516	0.0170924
	736	SDN	SubAfrica	NA	NA	5.46564e-05	0.0363636	0.000735246	0.0204082	0.0134486	989.313	0.0766284	0.511	0.0885417	1.19667	0.0187793	0.0499848	0.0156049
	600	PRY	Landlocked	NA	NA	NA	NA	0.00153086	0.0357143	0.0209837	6416.1	0.429119	0.756	0.489583	2.65667	0.347418	0.41956	0.0148762
	376	ISR	MidEast	0.0555556	0.0671141	4.02919e-05	0.0181818	0.00523985	0.142857	0.062458	54176.7	0.89272	0.919	0.864583	3.51	0.638498	0.805361	0.0148481
	795	TKM	Landlocked	NA	NA	NA	NA	0.0014392	0.0306122	0.0157378	8571.61	0.509579	0.764	0.510417	1.63667	0.0751174	0.361159	0.0122797
	630	PRI	Caribbean	NA	NA	0.000133146	0.0484848	NA	NA	0.0341144	39285	0.823755	NA	NA	3.28667	0.591549	0.712181	0.0119925
	246	FIN	Europe	0.263889	0.275168	0.000391701	0.0909091	0.00819085	0.209184	0.181423	53188.6	0.885057	0.948	0.942708	4.67333	0.981221	0.94647	0.0118617
	442	LUX	Landlocked	NA	NA	NA	NA	0.00891164	0.239796	0.230821	137517	0.988506	0.922	0.875	4.7	0.985915	0.960279	0.0111983
	528	NLD	Europe	0.118056	0.127517	0.00100004	0.193939	0.010194	0.27551	0.188863	68218.7	0.931034	0.955	0.958333	4.525	0.953052	0.957887	0.0097143
	36	AUS	AustraliaNZ	0.25	0.261745	0.001188	0.224242	0.00564648	0.163265	0.206783	64407.5	0.927203	0.958	0.96875	4.54333	0.957746	0.96174	0.0096631
	372	IRL	Europe	0.305556	0.315436	0.00129012	0.254545	0.00928321	0.260204	0.268795	107316	0.984674	0.949	0.947917	4.48833	0.948357	0.971045	0.00950589
	578	NOR	Europe	0.715278	0.724832	0.00970383	0.654545	0.0203441	0.576531	0.654618	86809.7	0.965517	0.97	0.989583	4.66833	0.976526	0.988353	0.0093125
	40	AUT	Landlocked	0.0347222	0.0469799	NA	NA	0.00544352	0.153061	0.0871034	56833.2	0.915709	0.93	0.890625	4.285	0.910798	0.9151	0.00903224
	136	CYM	Caribbean	NA	NA	0.000208018	0.0787879	NA	NA	0.065272	97749.5	0.977011	NA	NA	3.97667	0.826291	0.910941	0.00709998
	208	DNK	Europe	0.284722	0.295302	0.00333122	0.436364	0.0155103	0.44898	0.388909	71851.8	0.938697	0.962	0.984375	4.77667	1	0.985431	0.00692022
	752	SWE	Europe	0.0833333	0.0939597	0.000848006	0.163636	0.00795694	0.19898	0.140746	57723.2	0.91954	0.959	0.973958	4.54667	0.962441	0.962505	0.00644563
	276	DEU	Europe	0.0277778	0.0402685	0.000140768	0.0606061	0.00615547	0.178571	0.0800377	55800.2	0.904215	0.959	0.973958	4.31833	0.920188	0.942841	0.00558772
	702	SGP	SouthEastAsia	0.111111	0.120805	4.15925e-05	0.0242424	NA	NA	0.0588314	90674.1	0.97318	0.946	0.932292	4.62833	0.971831	0.9698	0.00217001
	756	CHE	Landlocked	0.0138889	0.0201342	NA	NA	0.00524231	0.147959	0.0706791	103670	0.980843	0.97	0.989583	4.73	0.995305	1	0
	860	UZB	Landlocked	NA	NA	NA	NA	0.000495703	0.0153061	0	3161.7	0.287356	0.74	0.447917	2.34	0.2723	0.331263	0
